# Deep Phenotyping and Lifetime Trajectories Reveal Limited Effects of Longevity Regulators on the Aging Process in C57BL/6J Mice

**DOI:** 10.1101/2022.03.25.485824

**Authors:** Kan Xie, Helmut Fuchs, Enzo Scifo, Dan Liu, Ahmad Aziz, Juan Antonio Aguilar-Pimentel, Oana Veronica Amarie, Lore Becker, Patricia da Silva-Buttkus, Julia Calzada-Wack, Yi-Li Cho, Yushuang Deng, A. Cole Edwards, Lillian Garrett, Christina Georgopoulou, Raffaele Gerlini, Sabine M. Hölter, Tanja Klein-Rodewald, Michael Kramer, Stefanie Leuchtenberger, Dimitra Lountzi, Phillip Mayer-Kuckuk, Lena L. Nover, Manuela A. Oestereicher, Clemens Overkott, Brandon L. Pearson, Birgit Rathkolb, Jan Rozman, Jenny Russ, Kristina Schaaf, Nadine Spielmann, Adrián Sanz-Moreno, Claudia Stoeger, Irina Treise, Daniele Bano, Dirk H. Busch, Jochen Graw, Martin Klingenspor, Thomas Klopstock, Beverly A. Mock, Paolo Salomoni, Carsten Schmidt-Weber, Marco Weiergräber, Eckhard Wolf, Wolfgang Wurst, Valérie Gailus-Durner, Monique M.B. Breteler, Martin Hrabě de Angelis, Dan Ehninger

## Abstract

Current concepts regarding the biology of aging are based on studies aimed at identifying factors regulating natural lifespan. However, lifespan as a sole proxy measure for aging can be of limited value because it may be restricted by specific sets of pathologies, rather than by general physiological decline. Here, we employed large-scale phenotyping to analyze hundreds of phenotypes and thousands of molecular markers across tissues and organ systems in a single study of aging male C57BL/6J mice. For each phenotype, we established lifetime profiles to determine when age-dependent phenotypic change is first detectable relative to the young adult baseline. We examined central genetic and environmental lifespan regulators (putative anti-aging interventions, PAAIs; the following PAAIs were examined: mTOR loss-of-function, loss-of-function in growth hormone signaling, dietary restriction) for a possible countering of the signs and symptoms of aging. Importantly, in our study design, we included young treated groups of animals, subjected to PAAIs prior to the onset of detectable age-dependent phenotypic change. In parallel to our studies in mice, we assessed genetic variants for their effects on age-sensitive phenotypes in humans. We observed that, surprisingly, many PAAI effects influenced phenotypes long before the onset of detectable age-dependent changes, rather than altering the rate at which these phenotypes developed with age. Accordingly, this subset of PAAI effects does not reflect a targeting of age-dependent phenotypic change. Overall, our findings suggest that comprehensive phenotyping, including the controls built in our study, is critical for the investigation of PAAIs as it facilitates the proper interpretation of the mechanistic mode by which PAAIs influence biological aging.

**Highlights:**

- Phenotyping at scale defines lifetime trajectories of age-dependent changes in C57BL/6J mice
- Central genetic and environmental lifespan regulators (putative anti-aging interventions; PAAIs) influence age-sensitive phenotypes (ASPs) often long before the appearance of age-dependent changes in these ASPs
- Corresponding genetic variants in humans also have age-independent effects
- Many PAAI effects shift the baseline of ASPs rather than slowing their rate of change
