## Supplementary Data 10 for "Deep Phenotyping and Lifetime Trajectories Reveal Limited Effects of Longevity Regulators on the Aging Process in C57BL/6J Mice"

### Sheet: Column_labels and notes
# Different minimal inter-cluster distances (1, 5, 10, 15, 20) were used for the definition of clusters
# Visually, this corresponds to cutting the dendrogram in Extended Data Figure 10 orthogonally at different points of the y-axis (which shows distance)
Column label	Description
cluster	Cluster ID
phenotype_count	Number of phenotypes in cluster
sign_age_effect_count	Number of phenotypes with significant age effect in cluster
sign_geno_effect_count	Number of phenotypes with significant genotype effect in cluster
sign_genoXage_count	Number of phenotypes with significant genotype x age interaction in cluster
phenotype	Phenotypes in cluster
corr_cohen.d_genotype_inOld_vs_cohen.d_genotype_inYoung_r	Linear regression of Cohen's d effect sizes of genotype in old mice vs. Cohen's d effect sizes of genotype in young mice, p-values (analyses based on phenotypes in cluster)
corr_cohen.d_genotype_inOld_vs_cohen.d_genotype_inYoung_p	Linear regression of Cohen's d effect sizes of genotype in old mice vs. Cohen's d effect sizes of genotype in young mice, R (analyses based on phenotypes in cluster)

### Sheet: distance1
cluster	phenotype_count	sign_age_effect_count	sign_geno_effect_count	sign_genoXage_count	phenotype	corr_cohen.d_genotype_inOld_vs_cohen.d_genotype_inYoung_r	corr_cohen.d_genotype_inOld_vs_cohen.d_genotype_inYoung_p
0	2	0	0	0	['CD4_CD44', 'CD4_CD44_62L_6C_PNN']	1	1
1	1	0	0	0	['CD8_CD44_62L_6C_PPP']
2	1	0	0	0	['CD8_CD44']
3	1	0	0	0	['CD8_CD44_62L_6C_PNP']
4	1	0	0	0	['CD8_Ly6C']
5	1	0	0	0	['PcDisCenTot']
6	1	0	0	0	['PcTiCenTot']
7	3	0	0	0	['QRS', 'PcDisCen05', 'PcTiCen05']	-0.997793	0.0422996
8	1	0	0	0	['QTc_dispersion']
9	1	0	0	0	['QT_dispersion']
10	1	0	1	0	['WBC']
11	1	0	0	0	['IVSs']
12	1	0	0	0	['QT']
13	1	0	0	0	['QTc']
14	1	0	1	0	['GOT']
15	1	1	0	0	['RDW']
16	1	1	1	1	['LV_mass_cor']
17	1	1	1	1	['LVIDd']
18	1	1	1	0	['strokevolume']
19	1	1	1	0	['conc_IL.6_fasted']
20	1	1	1	1	['LVIDs']
21	1	1	0	0	['Ca']
22	1	0	1	1	['K']
23	1	1	1	0	['Phos']
24	1	1	0	0	['IVSd']
25	1	1	0	0	['MLy6C']
26	1	1	1	0	['PR']
27	1	0	0	0	['Fe']
28	1	1	0	1	['AP']
29	1	1	0	0	['RR']
30	1	1	0	0	['Ekrea']
31	1	0	1	1	['Lactat_AU400']
32	1	1	1	0	['eu_2nd_response_time']
33	1	0	1	1	['Urea']
34	1	1	0	0	['mld_avg_ri_le']
35	1	0	1	0	['GPT']
36	1	0	1	1	['LDH']
37	1	0	0	0	['CD4_CD25']
38	1	0	1	0	['Cl']
40	1	0	0	0	['Ly6CmedCD11cneg']
41	1	0	0	0	['Mono_Ly6C_medium']
42	1	0	0	0	['DN']
43	1	0	0	1	['NK_Ly6C']
44	1	0	0	0	['conc_Insulin_notFasted']
45	1	0	0	0	['Insulin']
46	2	2	2	0	['alpha_Amylase_CNPG3', 'IpGTT_AUC']	1	1
47	2	1	1	0	['P', 'Axial_length_avg_ri_le']	1	1
48	1	1	0	1	['lens_thickness_avg_ri_le']
49	2	2	0	0	['conc_Insulin_fasted', 'Fat_mass_NMR']	-1	1
50	1	1	0	0	['free_fluid']
51	1	0	1	1	['MCH']
52	1	1	1	0	['MCV']
53	1	0	0	0	['CD4CD25_CD44']
54	1	0	0	0	['B2']
55	1	0	0	0	['gdTCR']
56	1	0	0	0	['NK_CD11b']
57	1	0	0	0	['CD4_CD44_62L_6C_PPN']
58	1	1	0	0	['conc_IL.6_notFasted']
59	1	0	0	0	['NK_CD11c']
60	1	0	0	0	['CD4_CD44_62L_6C_PPP']
61	1	0	0	0	['CD8_CD44_62L_6C_PPN']
62	1	0	0	0	['CD4_CD44_62L_6C_PNP']
63	1	0	0	0	['B_Ly6C']
64	1	1	0	0	['MLy6Cneg']
65	1	1	1	0	['PLT']
66	1	1	0	0	['Monocytes']
67	1	0	0	0	['CD8_CD44_62L_6C_PNN']
68	1	1	1	1	['anter_chamb_depth_avg_ri_le']
69	1	0	0	0	['B_CD11b']
70	1	0	0	0	['conc_IgE']
71	1	0	1	1	['IgA']
72	1	0	0	0	['conc_TNF_notFasted']
73	1	1	0	0	['conc_TNF_fasted']
74	1	0	0	0	['conc_IgE_notFasted']
75	1	1	1	0	['UIBC']
76	1	1	0	0	['G']
77	1	0	0	0	['CD4_CD44_62L_6C_NPN']
78	1	1	0	0	['IgG1']
79	1	0	1	0	['IgG2b']
80	1	0	0	0	['CD8_CD44_62L_6C_NNN']
81	1	0	1	0	['IgG2a']
82	1	0	0	0	['IgM']
83	1	0	0	0	['CD4']
84	1	0	0	0	['CD4_CD62L']
85	1	0	0	0	['CD4_Ly6C']
86	1	1	0	0	['PLCR']
87	1	1	1	0	['MPV']
88	1	1	1	0	['PDW']
89	1	0	0	0	['Ly6CnegCD11c']
90	1	0	0	0	['Ly6CCD11c']
91	1	0	0	0	['Ly6ChiCD11c']
92	1	0	0	0	['LVPWD']
93	1	0	0	0	['Ly6CmedCD11c']
94	1	0	0	0	['CD8']
95	1	0	0	1	['EJ_fraction']
96	1	0	0	1	['Fract_shortening']
97	1	0	0	0	['Trig']
98	1	0	1	1	['Glucose_fasting']
99	1	0	1	0	['Chol']
100	1	0	0	0	['TG_fasting']
101	1	0	1	0	['Non_HDL_chol_fasting']
102	1	0	1	0	['HDL_fasting']
103	1	0	1	0	['Total_chol_fasting']
104	1	0	1	1	['Gluc']
105	1	1	1	0	['Max_heat_prod']
106	1	1	1	0	['Max_VO2']
107	1	1	1	0	['Min_heat_prod']
108	1	1	1	0	['Min_VO2']
109	1	1	1	0	['Avg_heat_prod']
110	1	1	1	0	['Avg_VO2']
111	1	0	0	0	['B1']
112	1	0	0	0	['IgG3']
113	1	0	0	0	['CD8_CD44_62L_6C_NNP']
114	1	1	0	0	['MCHC']
115	1	0	0	0	['CD4_CD44_62L_6C_NNN']
116	1	1	0	0	['Ly6CnegCD11cneg']
117	1	0	1	0	['Brain_weight']
118	1	0	1	1	['Spleen_weight']
119	1	0	1	0	['Albumin']
120	1	1	1	0	['TP']
121	1	1	1	0	['Body_mass_NMR']
122	1	1	1	0	['Kidney_weight']
123	1	1	0	0	['Femur_BMD_body_BMD']
124	1	0	1	0	['body_weight_patho']
125	1	1	1	0	['heart_weight']
126	1	0	1	0	['bw_loss_fasting_g']
127	1	1	1	0	['liver_weight_fresh']
128	1	1	0	0	['HR']
129	1	0	0	1	['TEWL_1']
130	1	1	0	0	['Mono_Ly6C_low']
131	1	1	0	0	['rethi_avg_ri_le']
132	1	1	1	0	['Av_body_surface_temp']
133	1	0	0	0	['CD8_CD44_62L_6C_NPP']
134	1	1	1	0	['eu_1st_response_time']
135	1	0	0	0	['Glucose_conc_0_1']
136	1	0	0	0	['Ly6ChiCD11cneg']
137	1	0	0	0	['Mono_Ly6C_high']
138	1	0	0	0	['Ly6CCD11cneg']
139	1	0	0	0	['CD8_CD62L']
140	1	1	0	0	['T']
141	1	1	1	0	['Indir_Calor_total_rear']
142	1	0	0	0	['LVPWs']
143	1	0	0	0	['DP']
144	1	0	0	0	['corneal_thickness_avg_ri_le']
145	1	1	1	1	['Indir_calor_fine_mov']
146	1	1	1	0	['Indir_Calor_total_dist']
147	1	1	0	0	['NKT']
148	1	1	1	0	['DisT05']
149	2	2	1	0	['Resp_Rate_Echo', 'DisTTot']	1	1
150	1	1	1	0	['WholeAverSpeed']
151	1	1	1	0	['NbRear05']
152	1	1	1	0	['NRTot']
153	1	1	0	0	['NK']
154	1	0	0	0	['CD8_CD44_62L_6C_NPN']
155	1	0	0	0	['CD4_CD44_62L_6C_NNP']
156	1	0	0	0	['CD4_CD44_62L_6C_NPP']
157	1	1	0	0	['PcPPI_PP67']
158	1	1	0	0	['PcPPI_PP81']
159	1	1	0	0	['PcPPI_PP73']
160	1	1	0	0	['PcPPI_Global']
161	1	1	0	0	['PcPPI_PP69']
162	1	1	1	1	['BMD_ROI']
163	1	0	1	1	['Volumetric_BMD_ROI']
164	1	0	1	0	['Volumetric_BMD_whole']
165	1	1	1	0	['X2paws_mean']
166	1	1	1	0	['spfrth']
167	2	0	2	0	['X4paws_mean', 'Lean_mass_NMR']	1	1
168	1	1	1	0	['body_length_EYE']
169	1	0	1	0	['BMD_whole_mouse']
170	1	0	1	0	['tibia_length']
171	1	1	1	0	['Min_RER']
172	1	0	1	0	['Delta_RER']
173	1	1	1	0	['Avg_RER']
174	1	0	1	0	['Food_intake_1']
175	2	1	2	0	['Rod_mean', 'Drink_1']	1	1
176	1	1	1	0	['Max_RER']
177	2	2	0	1	['HGB', 'RBC']	1	1
178	1	1	0	1	['HCT']

### Sheet: distance5
cluster	phenotype_count	sign_age_effect_count	sign_geno_effect_count	sign_genoXage_count	phenotype	corr_cohen.d_genotype_inOld_vs_cohen.d_genotype_inYoung_r	corr_cohen.d_genotype_inOld_vs_cohen.d_genotype_inYoung_p
0	5	0	0	0	['CD4_CD44', 'CD4_CD44_62L_6C_PNN', 'CD8_CD44', 'CD8_CD44_62L_6C_PNP', 'CD8_CD44_62L_6C_PPP']	0.291903	0.633685
1	16	4	5	3	['Glucose_fasting', 'GPT', 'QRS', 'anter_chamb_depth_avg_ri_le', 'B1', 'Monocytes', 'NK_CD11c', 'CD8_CD44_62L_6C_PNN', 'CD8_Ly6C', 'IgG1', 'IgG2b', 'Glucose_conc_0_1', 'PcDisCen05', 'PcTiCen05', 'TEWL_1', 'Avg_heat_prod']	0.904154	1.5415e-06
2	5	2	1	0	['conc_IL.6_notFasted', 'B2', 'CD4CD25_CD44', 'MCV', 'PcDisCenTot']	0.445864	0.451722
3	3	1	1	1	['corneal_thickness_avg_ri_le', 'PcTiCenTot', 'Indir_calor_fine_mov']	0.971171	0.153235
4	1	0	0	0	['QTc_dispersion']
5	2	0	1	1	['QT_dispersion', 'Spleen_weight']	1	1
6	1	0	1	0	['WBC']
7	5	1	1	0	['Ca', 'GOT', 'QT', 'QTc', 'IVSs']	0.728843	0.162428
8	4	3	0	0	['PcPPI_Global', 'PcPPI_PP81', 'CD4_CD44_62L_6C_NPP', 'RDW']	0.9473	0.0526996
9	1	1	1	1	['LV_mass_cor']
10	7	5	2	2	['PcPPI_PP67', 'PcPPI_PP69', 'PcPPI_PP73', 'Urea', 'LVIDd', 'G', 'DP']	0.869047	0.0110937
11	5	1	1	1	['LVPWs', 'strokevolume', 'B_Ly6C', 'NK_Ly6C', 'CD4_CD44_62L_6C_PPP']	0.757763	0.1378
12	3	3	1	1	['conc_IL.6_fasted', 'IVSd', 'lens_thickness_avg_ri_le']	-0.609245	0.582945
13	3	3	2	2	['AP', 'LVIDs', 'eu_2nd_response_time']	0.232039	0.850921
14	5	1	2	2	['Ekrea', 'Fe', 'K', 'Lactat_AU400', 'Ly6CCD11c']	-0.305569	0.61708
15	1	1	1	0	['Phos']
16	1	1	0	0	['MLy6C']
17	2	2	1	0	['PR', 'rethi_avg_ri_le']	1	1
18	2	2	1	0	['RR', 'eu_1st_response_time']	1	1
19	1	1	0	0	['mld_avg_ri_le']
20	2	0	2	1	['LDH', 'Volumetric_BMD_whole']	1	1
21	3	0	0	0	['Ly6CmedCD11cneg', 'Mono_Ly6C_medium', 'CD4_CD25']	0.997047	0.048937
22	7	4	6	1	['Albumin', 'Cl', 'TP', 'BMD_ROI', 'CD8_CD44_62L_6C_PPN', 'spfrth', 'Indir_Calor_total_dist']	0.871743	0.0105474
23	2	1	1	0	['DN', 'X2paws_mean']	1	1
24	1	0	0	0	['conc_Insulin_notFasted']
25	2	1	1	0	['Av_body_surface_temp', 'Insulin']	-1	1
26	3	2	3	1	['alpha_Amylase_CNPG3', 'MCH', 'IpGTT_AUC']	0.986228	0.105778
27	2	1	1	0	['P', 'Axial_length_avg_ri_le']	1	1
28	2	2	0	0	['conc_Insulin_fasted', 'Fat_mass_NMR']	-1	1
29	2	1	0	0	['CD4_CD44_62L_6C_NPN', 'free_fluid']	-1	1
30	1	0	0	0	['gdTCR']
31	1	0	0	0	['NK_CD11b']
32	2	0	0	1	['Fract_shortening', 'CD4_CD44_62L_6C_PPN']	-1	1
33	1	0	0	0	['CD4_CD44_62L_6C_PNP']
34	1	1	0	0	['MLy6Cneg']
35	3	1	2	0	['Ly6ChiCD11c', 'PLT', 'Brain_weight']	0.831982	0.374413
36	1	0	0	0	['B_CD11b']
37	4	0	0	0	['conc_IgE', 'conc_TNF_notFasted', 'CD8_CD44_62L_6C_NNN', 'CD8_CD44_62L_6C_NNP']	0.598985	0.401015
38	1	0	1	1	['IgA']
39	1	1	0	0	['conc_TNF_fasted']
40	2	0	0	0	['conc_IgE_notFasted', 'IgM']	-1	1
41	1	1	1	0	['UIBC']
42	2	1	1	0	['NKT', 'IgG2a']	1	1
43	1	0	0	0	['CD4']
44	1	0	0	0	['CD4_CD62L']
45	1	0	0	0	['CD4_Ly6C']
46	1	1	0	0	['PLCR']
47	1	1	1	0	['MPV']
48	2	1	2	0	['PDW', 'Food_intake_1']	1	1
49	1	0	0	0	['Ly6CnegCD11c']
50	1	0	0	0	['LVPWD']
51	1	0	0	0	['Ly6CmedCD11c']
52	1	0	0	0	['CD8']
53	1	0	0	1	['EJ_fraction']
54	1	0	0	0	['Trig']
55	1	0	1	0	['Chol']
56	1	0	0	0	['TG_fasting']
57	2	0	2	0	['HDL_fasting', 'Non_HDL_chol_fasting']	1	1
58	1	0	1	0	['Total_chol_fasting']
59	2	1	2	1	['Gluc', 'Avg_VO2']	1	1
60	1	1	1	0	['Max_heat_prod']
61	1	1	1	0	['Max_VO2']
62	1	1	1	0	['Min_heat_prod']
63	1	1	1	0	['Min_VO2']
64	1	0	0	0	['IgG3']
65	1	1	0	0	['MCHC']
66	1	0	0	0	['CD4_CD44_62L_6C_NNN']
67	1	1	0	0	['Ly6CnegCD11cneg']
68	3	3	2	0	['Mono_Ly6C_low', 'Body_mass_NMR', 'Kidney_weight']	0.797739	0.412059
69	2	2	1	0	['Femur_BMD_body_BMD', 'heart_weight']	1	1
70	1	0	1	0	['body_weight_patho']
71	3	2	2	0	['bw_loss_fasting_g', 'HR', 'liver_weight_fresh']	0.942946	0.216085
72	2	1	1	0	['CD8_CD44_62L_6C_NPP', 'Indir_Calor_total_rear']	1	1
73	1	0	0	0	['Ly6ChiCD11cneg']
74	2	1	0	0	['Mono_Ly6C_high', 'T']	-1	1
75	1	0	0	0	['Ly6CCD11cneg']
76	1	0	0	0	['CD8_CD62L']
77	3	3	2	0	['Resp_Rate_Echo', 'DisT05', 'DisTTot']	0.97948	0.129189
78	2	2	2	0	['NbRear05', 'WholeAverSpeed']	1	1
79	2	1	1	0	['CD8_CD44_62L_6C_NPN', 'NRTot']	1	1
80	2	1	0	0	['NK', 'CD4_CD44_62L_6C_NNP']	1	1
81	1	0	1	1	['Volumetric_BMD_ROI']
82	6	3	4	1	['X4paws_mean', 'HGB', 'RBC', 'Lean_mass_NMR', 'Rod_mean', 'Drink_1']	0.982776	0.000442439
83	5	3	5	0	['BMD_whole_mouse', 'body_length_EYE', 'tibia_length', 'Max_RER', 'Min_RER']	0.421412	0.479776
84	2	1	2	0	['Avg_RER', 'Delta_RER']	1	1
85	1	1	0	1	['HCT']

### Sheet: distance10
cluster	phenotype_count	sign_age_effect_count	sign_geno_effect_count	sign_genoXage_count	phenotype	corr_cohen.d_genotype_inOld_vs_cohen.d_genotype_inYoung_r	corr_cohen.d_genotype_inOld_vs_cohen.d_genotype_inYoung_p
0	15	4	6	1	['Albumin', 'Cl', 'TP', 'BMD_ROI', 'Ly6CmedCD11cneg', 'Mono_Ly6C_medium', 'CD4_CD25', 'CD4_CD44', 'CD4_CD44_62L_6C_PNN', 'CD8_CD44', 'CD8_CD44_62L_6C_PNP', 'CD8_CD44_62L_6C_PPN', 'CD8_CD44_62L_6C_PPP', 'spfrth', 'Indir_Calor_total_dist']	0.790593	0.000450331
1	34	9	11	5	['Glucose_fasting', 'TG_fasting', 'Chol', 'GPT', 'Femur_BMD_body_BMD', 'QRS', 'QTc_dispersion', 'LVPWs', 'strokevolume', 'anter_chamb_depth_avg_ri_le', 'corneal_thickness_avg_ri_le', 'B1', 'B_Ly6C', 'Ly6ChiCD11c', 'Monocytes', 'NK_CD11c', 'NK_Ly6C', 'CD4_CD44_62L_6C_PPP', 'CD4_CD62L', 'CD4_Ly6C', 'CD8_CD44_62L_6C_PNN', 'CD8_Ly6C', 'PLT', 'IgG1', 'IgG2b', 'Glucose_conc_0_1', 'PcDisCen05', 'PcTiCen…	0.886114	3.21842e-12
2	7	4	2	0	['conc_IL.6_notFasted', 'PR', 'B2', 'CD4CD25_CD44', 'MCV', 'rethi_avg_ri_le', 'PcDisCenTot']	0.639887	0.12167
3	4	1	1	1	['QT_dispersion', 'CD4_CD44_62L_6C_NNN', 'PLCR', 'Spleen_weight']	0.991025	0.00897525
4	7	2	2	0	['Ca', 'GOT', 'QT', 'QTc', 'IVSs', 'WBC', 'mld_avg_ri_le']	0.6295	0.129807
5	23	14	8	3	['PcPPI_Global', 'PcPPI_PP67', 'PcPPI_PP69', 'PcPPI_PP73', 'PcPPI_PP81', 'Urea', 'LVIDd', 'G', 'Ly6CmedCD11c', 'MLy6C', 'MLy6Cneg', 'CD4_CD44_62L_6C_NPP', 'CD8_CD62L', 'DP', 'X4paws_mean', 'HGB', 'RBC', 'RDW', 'Lean_mass_NMR', 'body_weight_patho', 'Rod_mean', 'Drink_1', 'Max_VO2']	0.929244	1.5265e-10
6	19	8	9	1	['conc_IgE', 'conc_TNF_notFasted', 'LV_mass_cor', 'Ly6CnegCD11cneg', 'NK_CD11b', 'NKT', 'CD4_CD44_62L_6C_PNP', 'CD8_CD44_62L_6C_NNN', 'CD8_CD44_62L_6C_NNP', 'CD8_CD44_62L_6C_NPP', 'DN', 'X2paws_mean', 'PDW', 'IgG2a', 'Avg_RER', 'Delta_RER', 'Food_intake_1', 'Indir_Calor_total_rear', 'Min_VO2']	0.882318	5.81191e-07
7	12	10	5	3	['conc_IL.6_fasted', 'conc_Insulin_notFasted', 'AP', 'Phos', 'RR', 'IVSd', 'LVIDs', 'lens_thickness_avg_ri_le', 'CD4_CD44_62L_6C_NPN', 'eu_1st_response_time', 'eu_2nd_response_time', 'free_fluid']	-0.0036432	0.991034
8	9	1	4	3	['conc_IgE_notFasted', 'Ekrea', 'Fe', 'K', 'Lactat_AU400', 'LDH', 'Volumetric_BMD_whole', 'Ly6CCD11c', 'IgM']	0.597786	0.0891083
9	7	4	5	1	['Av_body_surface_temp', 'alpha_Amylase_CNPG3', 'P', 'Axial_length_avg_ri_le', 'Insulin', 'MCH', 'IpGTT_AUC']	0.984949	5.2947e-05
10	5	3	1	0	['conc_Insulin_fasted', 'conc_TNF_fasted', 'Total_chol_fasting', 'gdTCR', 'Fat_mass_NMR']	0.643245	0.241636
11	5	1	1	1	['Fract_shortening', 'CD4', 'CD4_CD44_62L_6C_PPN', 'CD8', 'Min_heat_prod']	0.880608	0.0486254
12	6	3	4	1	['bw_loss_fasting_g', 'UIBC', 'HR', 'B_CD11b', 'IgA', 'liver_weight_fresh']	0.949324	0.00378697
13	6	6	5	0	['Resp_Rate_Echo', 'MPV', 'DisT05', 'DisTTot', 'NbRear05', 'WholeAverSpeed']	0.958711	0.00252196
14	9	2	3	1	['HDL_fasting', 'Non_HDL_chol_fasting', 'EJ_fraction', 'Ly6CCD11cneg', 'Ly6ChiCD11cneg', 'Ly6CnegCD11c', 'Mono_Ly6C_high', 'T', 'Max_heat_prod']	0.880819	0.00170938
15	5	1	2	1	['Gluc', 'Trig', 'LVPWD', 'IgG3', 'Avg_VO2']	0.9465	0.0147349
16	5	3	1	0	['NK', 'CD4_CD44_62L_6C_NNP', 'CD8_CD44_62L_6C_NPN', 'MCHC', 'NRTot']	0.95612	0.0109611
17	4	3	3	1	['Volumetric_BMD_ROI', 'Mono_Ly6C_low', 'Body_mass_NMR', 'Kidney_weight']	0.559858	0.440142
18	6	4	5	1	['BMD_whole_mouse', 'body_length_EYE', 'HCT', 'tibia_length', 'Max_RER', 'Min_RER']	0.55292	0.255139

### Sheet: distance15
cluster	phenotype_count	sign_age_effect_count	sign_geno_effect_count	sign_genoXage_count	phenotype	corr_cohen.d_genotype_inOld_vs_cohen.d_genotype_inYoung_r	corr_cohen.d_genotype_inOld_vs_cohen.d_genotype_inYoung_p
0	36	18	20	4	['Albumin', 'Cl', 'TP', 'BMD_ROI', 'BMD_whole_mouse', 'Volumetric_BMD_ROI', 'Fract_shortening', 'Resp_Rate_Echo', 'body_length_EYE', 'Ly6CmedCD11cneg', 'Mono_Ly6C_low', 'Mono_Ly6C_medium', 'CD4', 'CD4_CD25', 'CD4_CD44', 'CD4_CD44_62L_6C_PNN', 'CD4_CD44_62L_6C_PPN', 'CD8', 'CD8_CD44', 'CD8_CD44_62L_6C_PNP', 'CD8_CD44_62L_6C_PPN', 'CD8_CD44_62L_6C_PPP', 'HCT', 'MPV', 'Body_mass_NMR', 'DisT05', 'Dis…	0.737182	2.93291e-07
1	73	29	28	13	['conc_IL.6_fasted', 'conc_IgE_notFasted', 'conc_IL.6_notFasted', 'conc_Insulin_notFasted', 'Glucose_fasting', 'TG_fasting', 'Av_body_surface_temp', 'alpha_Amylase_CNPG3', 'AP', 'Chol', 'Ekrea', 'Fe', 'GPT', 'K', 'Lactat_AU400', 'LDH', 'Phos', 'Femur_BMD_body_BMD', 'Volumetric_BMD_whole', 'P', 'PR', 'QRS', 'QTc_dispersion', 'QT_dispersion', 'RR', 'IVSd', 'LVIDs', 'LVPWs', 'strokevolume', 'anter_c…	0.808762	4.97514e-18
2	49	24	19	4	['PcPPI_Global', 'PcPPI_PP67', 'PcPPI_PP69', 'PcPPI_PP73', 'PcPPI_PP81', 'conc_IgE', 'conc_TNF_notFasted', 'Ca', 'GOT', 'Urea', 'QT', 'QTc', 'IVSs', 'LVIDd', 'LV_mass_cor', 'G', 'Ly6CmedCD11c', 'Ly6CnegCD11cneg', 'MLy6C', 'MLy6Cneg', 'NK_CD11b', 'NKT', 'CD4_CD44_62L_6C_NPP', 'CD4_CD44_62L_6C_PNP', 'CD8_CD44_62L_6C_NNN', 'CD8_CD44_62L_6C_NNP', 'CD8_CD44_62L_6C_NPP', 'CD8_CD62L', 'DN', 'DP', 'X2paw…	0.904087	5.6516e-19
3	20	8	8	2	['conc_Insulin_fasted', 'conc_TNF_fasted', 'HDL_fasting', 'Non_HDL_chol_fasting', 'Total_chol_fasting', 'bw_loss_fasting_g', 'UIBC', 'HR', 'EJ_fraction', 'B_CD11b', 'Ly6CCD11cneg', 'Ly6ChiCD11cneg', 'Ly6CnegCD11c', 'Mono_Ly6C_high', 'T', 'gdTCR', 'IgA', 'Fat_mass_NMR', 'liver_weight_fresh', 'Max_heat_prod']	0.859308	1.21706e-06
4	10	4	3	1	['Gluc', 'Trig', 'LVPWD', 'NK', 'CD4_CD44_62L_6C_NNP', 'CD8_CD44_62L_6C_NPN', 'MCHC', 'IgG3', 'NRTot', 'Avg_VO2']	0.927999	0.000107721

### Sheet: distance20
cluster	phenotype_count	sign_age_effect_count	sign_geno_effect_count	sign_genoXage_count	phenotype	corr_cohen.d_genotype_inOld_vs_cohen.d_genotype_inYoung_r	corr_cohen.d_genotype_inOld_vs_cohen.d_genotype_inYoung_p
0	85	42	39	8	['PcPPI_Global', 'PcPPI_PP67', 'PcPPI_PP69', 'PcPPI_PP73', 'PcPPI_PP81', 'conc_IgE', 'conc_TNF_notFasted', 'Albumin', 'Ca', 'Cl', 'GOT', 'TP', 'Urea', 'BMD_ROI', 'BMD_whole_mouse', 'Volumetric_BMD_ROI', 'QT', 'QTc', 'Fract_shortening', 'IVSs', 'LVIDd', 'LV_mass_cor', 'Resp_Rate_Echo', 'body_length_EYE', 'G', 'Ly6CmedCD11c', 'Ly6CmedCD11cneg', 'Ly6CnegCD11cneg', 'MLy6C', 'MLy6Cneg', 'Mono_Ly6C_low…	0.80405	1.95621e-20
1	103	41	39	16	['conc_IL.6_fasted', 'conc_Insulin_fasted', 'conc_TNF_fasted', 'conc_IgE_notFasted', 'conc_IL.6_notFasted', 'conc_Insulin_notFasted', 'Glucose_fasting', 'HDL_fasting', 'Non_HDL_chol_fasting', 'TG_fasting', 'Total_chol_fasting', 'bw_loss_fasting_g', 'Av_body_surface_temp', 'alpha_Amylase_CNPG3', 'AP', 'Chol', 'Ekrea', 'Fe', 'Gluc', 'GPT', 'K', 'Lactat_AU400', 'LDH', 'Phos', 'Trig', 'UIBC', 'Femur_…	0.813486	1.62965e-25
