## Supplementary Data 11 for "Deep Phenotyping and Lifetime Trajectories Reveal Limited Effects of Longevity Regulators on the Aging Process in C57BL/6J Mice"

### Sheet: Column_labels and notes
# Different minimal inter-cluster distances (1, 5, 10, 15, 20) were used for the definition of clusters
# Visually, this corresponds to cutting the dendrogram in Extended Data Figure 11 orthogonally at different points of the y-axis (which shows distance)
Column label	Description
cluster	Cluster ID
phenotype_count	Number of phenotypes in cluster
sign_age_effect_count	Number of phenotypes with significant age effect in cluster
sign_geno_effect_count	Number of phenotypes with significant genotype effect in cluster
sign_genoXage_count	Number of phenotypes with significant genotype x age interaction in cluster
phenotype	Phenotypes in cluster
corr_cohen.d_genotype_inOld_vs_cohen.d_genotype_inYoung_r	Linear regression of Cohen's d effect sizes of genotype in old mice vs. Cohen's d effect sizes of genotype in young mice, p-values (analyses based on phenotypes in cluster)
corr_cohen.d_genotype_inOld_vs_cohen.d_genotype_inYoung_p	Linear regression of Cohen's d effect sizes of genotype in old mice vs. Cohen's d effect sizes of genotype in young mice, R (analyses based on phenotypes in cluster)

### Sheet: distance1
cluster	phenotype_count	sign_age_effect_count	sign_diet_effect_count	sign_dietXage_count	phenotype	corr_cohen.d_genotype_inOld_vs_cohen.d_genotype_inYoung_r	corr_cohen.d_genotype_inOld_vs_cohen.d_genotype_inYoung_p
0	1	1	0	1	['M_Ar']
1	1	1	0	0	['MMI_polar']
2	1	1	0	0	['mean_lens_dens_avg_ri_le']
3	1	1	1	1	['Body_mass_NMR']
4	1	1	0	1	['Fat_mass_NMR']
5	1	0	1	1	['Fe']
6	2	2	0	1	['PLT', 'MLy6C']	-1	1
7	1	1	0	0	['PCT']
8	1	1	0	0	['bw_loss_fasting_g']
9	1	1	0	1	['MLy6Cneg']
10	1	0	0	0	['Cl']
11	1	0	0	0	['GOT']
12	1	1	0	0	['Ly6CCD11cneg']
13	1	1	0	0	['Ly6ChiCD11cneg']
14	1	1	0	0	['Na']
15	1	1	0	0	['AP']
16	1	1	1	0	['LDH']
17	1	0	0	1	['Glycerol_fasting']
18	1	1	0	0	['K']
19	1	1	0	0	['CO']
20	1	1	0	0	['IVSs']
21	1	0	1	0	['Fract_shortening']
22	1	1	0	1	['QT']
23	1	1	1	1	['RR']
24	1	1	0	0	['B_CD11b']
25	1	0	1	0	['MCH']
26	1	0	1	1	['TEWL_1']
27	1	0	0	0	['GPT']
28	1	1	1	0	['Spleen_weight']
29	1	1	0	0	['B_Ly6C']
30	1	1	1	1	['conc_Insulin']
31	1	0	1	0	['MCV']
32	1	1	0	0	['IgE']
33	1	1	0	0	['G']
34	1	1	1	0	['PDW']
35	1	1	1	0	['MPV']
36	1	1	1	0	['PLCR']
37	1	1	1	0	['QRS']
38	1	1	0	0	['Indir_Calor_total_rear']
39	1	0	0	0	['T_Ar']
40	1	0	0	0	['B_Ar']
41	1	0	0	0	['Lactat_AU400']
42	1	1	0	0	['eu_1st_response_time']
43	1	1	1	0	['eu_2nd_response_time']
44	1	1	0	1	['Urea']
45	1	1	1	0	['body_weight_patho']
46	1	1	1	0	['liver_weight_fresh']
47	1	1	1	1	['Lean_mass_NMR']
48	1	0	1	0	['PP73']
49	1	0	1	0	['PP81']
50	1	1	1	0	['ST110']
51	1	0	1	0	['PP67']
52	1	0	1	1	['PP69']
53	1	1	1	0	['Min_RER']
54	1	1	1	1	['HR']
55	1	1	1	1	['Avg_RER']
56	1	1	0	0	['Food_intake_1']
57	1	1	1	0	['Cs_Th']
58	1	1	0	0	['NK']
59	1	1	0	0	['PcPPI_PP81']
60	1	1	0	0	['PcPPI_PP73']
61	1	1	0	0	['PcPPI_PP69']
62	1	1	0	0	['PcPPI_Global']
63	1	1	1	0	['NK_CD11b']
64	1	1	0	0	['PcPPI_PP67']
65	1	1	0	0	['B2']
66	1	0	0	0	['Fructosamine']
67	1	1	0	0	['PQ']
68	1	1	0	0	['PR']
69	2	2	1	0	['Rod_mean', 'DisTTot']	1	1
70	1	0	1	1	['Ly6CmedCD11c']
71	3	3	1	0	['NEFA_fasting', 'RBC', 'HCT']	0.98481	0.111104
72	2	1	1	0	['HGB', 'Ly6CnegCD11cneg']	1	1
73	3	2	2	0	['TG_fasting', 'DisT05', 'WholeAverSpeed']	0.925656	0.247027
74	1	0	0	0	['Ly6CnegCD11c']
75	1	0	0	1	['Non_HDL_chol_fasting']
76	1	0	1	1	['Total_chol_fasting']
77	2	0	1	1	['HDL_fasting', 'IpGTT_AUC']	1	1
78	1	0	0	0	['B1']
79	1	0	0	0	['HRV']
80	1	0	0	0	['CV']
81	2	1	1	0	['QT_dispersion', 'Max_VO2']	1	1
82	2	1	1	0	['Max_heat_prod', 'rethi_avg_ri_le']	1	1
83	2	2	1	0	['Gluc', 'Drink_1']	1	1
84	1	0	1	0	['Min_VO2']
85	1	0	1	0	['Min_heat_prod']
86	1	1	1	0	['Avg_VO2']
87	1	1	1	0	['Avg_heat_prod']
88	1	1	0	0	['X2paws_mean']
89	1	0	1	0	['Glucose_fasting']
90	1	1	0	0	['X4paws_mean']
91	1	1	0	0	['Ly6CmedCD11cneg']
92	1	1	1	0	['eu_loco_activity']
93	1	1	0	0	['NbRear05']
94	1	1	0	0	['MCHC']
95	1	1	1	0	['NRTot']
96	2	1	2	1	['Phos', 'Max_RER']	1	1
97	2	1	1	0	['Heart_rate_Echo', 'Delta_RER']	1	1
98	1	0	1	0	['EJ_fraction']
99	1	1	0	1	['ST']
100	1	1	0	1	['QTc']
101	1	1	0	0	['tibia_length']
102	1	0	1	1	['Ca']
103	1	1	1	0	['IVSd']
104	1	1	0	1	['NKT']
105	1	0	1	0	['Glucose_conc_0']
106	1	0	1	0	['WBC']
107	1	1	1	0	['T']
108	1	1	1	0	['UIBC']
109	1	1	1	1	['spfrth']
110	1	0	1	0	['LVPWs']
111	2	2	2	1	['LVIDd', 'NK_CD11c']	-1	1
112	1	0	0	0	['Indir_calor_fine_mov']
113	1	0	0	0	['Indir_Calor_total_dist']
114	1	1	0	0	['heart_weight']
115	1	0	0	0	['Ly6CCD11c']
116	1	0	0	0	['Ly6ChiCD11c']
117	1	1	0	0	['QTc_dispersion']
118	1	1	1	0	['LV_mass_cor']
119	1	0	0	1	['Chol']
120	1	0	1	0	['Trig']
121	1	0	0	0	['Resp_Rate_Echo']
122	1	0	1	0	['TP']
123	1	0	1	0	['alpha_Amylase_CNPG3']
124	1	1	1	0	['RDW']
125	2	0	2	0	['LVIDs', 'NK_Ly6C']	1	1
126	1	1	0	0	['strokevolume']
127	1	1	1	0	['PcDisCenTot']
128	1	0	1	0	['PcTiCenTot']
129	1	0	1	0	['PcDisCen05']
130	1	1	1	0	['PcTiCen05']
131	1	1	0	0	['Albumin']
132	1	1	0	0	['LVPWD']

### Sheet: distance5
cluster	phenotype_count	sign_age_effect_count	sign_diet_effect_count	sign_dietXage_count	phenotype	corr_cohen.d_genotype_inOld_vs_cohen.d_genotype_inYoung_r	corr_cohen.d_genotype_inOld_vs_cohen.d_genotype_inYoung_p
0	5	5	1	3	['mean_lens_dens_avg_ri_le', 'Body_mass_NMR', 'Fat_mass_NMR', 'M_Ar', 'MMI_polar']	0.821035	0.0884038
1	9	7	2	3	['bw_loss_fasting_g', 'Fe', 'LVPWD', 'PLT', 'MCHC', 'PCT', 'MLy6C', 'NKT', 'Glucose_conc_0']	0.508151	0.162492
2	5	4	0	2	['Cl', 'AP', 'QTc', 'Ly6CCD11cneg', 'MLy6Cneg']	-0.683557	0.203238
3	4	3	1	0	['PcPPI_Global', 'GOT', 'B_Ly6C', 'NK_CD11b']	0.862997	0.137003
4	9	6	2	1	['Glycerol_fasting', 'K', 'GPT', 'Heart_rate_Echo', 'IVSs', 'Spleen_weight', 'Delta_RER', 'IgE', 'Ly6ChiCD11cneg']	0.466138	0.205969
5	1	1	0	0	['Na']
6	9	3	8	1	['Ca', 'Trig', 'LDH', 'IVSd', 'LVIDs', 'HGB', 'MCV', 'Ly6CnegCD11cneg', 'NK_Ly6C']	0.582084	0.100088
7	5	4	3	0	['PP67', 'PQ', 'CO', 'body_weight_patho', 'liver_weight_fresh']	0.880377	0.0487648
8	1	0	1	0	['Fract_shortening']
9	6	4	5	2	['ST110', 'Total_chol_fasting', 'QT', 'MCH', 'MPV', 'T']	0.38571	0.450126
10	6	4	1	1	['HRV', 'CV', 'RR', 'PR', 'strokevolume', 'B2']	0.479583	0.335777
11	1	1	0	0	['B_CD11b']
12	17	8	9	3	['TG_fasting', 'HDL_fasting', 'TP', 'Urea', 'alpha_Amylase_CNPG3', 'Rod_mean', 'eu_2nd_response_time', 'B1', 'Ly6CmedCD11cneg', 'Ly6CnegCD11c', 'DisT05', 'DisTTot', 'NRTot', 'WholeAverSpeed', 'IpGTT_AUC', 'TEWL_1', 'B_Ar']	0.705241	0.00156549
13	1	1	1	1	['conc_Insulin']
14	8	5	5	2	['UIBC', 'Resp_Rate_Echo', 'LV_mass_cor', 'WBC', 'Food_intake_1', 'G', 'Ly6CmedCD11c', 'spfrth']	0.866482	0.00537058
15	2	2	2	1	['PDW', 'Avg_RER']	1	1
16	3	2	1	0	['Lactat_AU400', 'PLCR', 'eu_1st_response_time']	0.773878	0.436628
17	4	2	4	0	['Glucose_fasting', 'QRS', 'Avg_VO2', 'Min_VO2']	0.77736	0.22264
18	5	4	2	1	['tibia_length', 'RDW', 'Indir_Calor_total_rear', 'Lean_mass_NMR', 'T_Ar']	0.910262	0.0318318
19	1	0	1	0	['PP73']
20	2	1	1	0	['PP81', 'PcPPI_PP81']	1	1
21	3	2	2	1	['PP69', 'PcPPI_PP69', 'Cs_Th']	-0.655265	0.545114
22	2	2	1	0	['Min_RER', 'NK']	-1	1
23	6	4	1	1	['PcPPI_PP73', 'HR', 'QTc_dispersion', 'heart_weight', 'Ly6CCD11c', 'Ly6ChiCD11c']	0.594202	0.213597
24	5	4	2	0	['PcPPI_PP67', 'NEFA_fasting', 'EJ_fraction', 'RBC', 'HCT']	0.748736	0.145359
25	3	1	2	1	['Phos', 'Fructosamine', 'Max_RER']	0.916506	0.261995
26	7	3	4	2	['Non_HDL_chol_fasting', 'LVIDd', 'LVPWs', 'Indir_calor_fine_mov', 'Indir_Calor_total_dist', 'NK_CD11c', 'PcDisCenTot']	0.610938	0.145017
27	4	2	2	0	['QT_dispersion', 'Max_VO2', 'Max_heat_prod', 'rethi_avg_ri_le']	0.969858	0.0301422
28	3	3	1	0	['Gluc', 'X2paws_mean', 'Drink_1']	0.997653	0.0436212
29	2	1	2	0	['Avg_heat_prod', 'Min_heat_prod']	1	1
30	2	2	1	0	['X4paws_mean', 'eu_loco_activity']	1	1
31	1	1	0	0	['NbRear05']
32	1	1	0	1	['ST']
33	1	0	0	1	['Chol']
34	2	0	2	0	['PcDisCen05', 'PcTiCenTot']	-1	1
35	2	2	1	0	['Albumin', 'PcTiCen05']	1	1

### Sheet: distance10
cluster	phenotype_count	sign_age_effect_count	sign_diet_effect_count	sign_dietXage_count	phenotype	corr_cohen.d_genotype_inOld_vs_cohen.d_genotype_inYoung_r	corr_cohen.d_genotype_inOld_vs_cohen.d_genotype_inYoung_p
0	5	5	1	3	['mean_lens_dens_avg_ri_le', 'Body_mass_NMR', 'Fat_mass_NMR', 'M_Ar', 'MMI_polar']	0.821035	0.0884038
1	21	15	9	3	['PcPPI_PP67', 'Glucose_fasting', 'NEFA_fasting', 'bw_loss_fasting_g', 'Lactat_AU400', 'Fe', 'QRS', 'LVPWD', 'EJ_fraction', 'RBC', 'PLT', 'HCT', 'MCHC', 'PLCR', 'PCT', 'eu_1st_response_time', 'Avg_VO2', 'Min_VO2', 'MLy6C', 'NKT', 'Glucose_conc_0']	0.664081	0.00102728
2	6	5	0	2	['Na', 'Cl', 'AP', 'QTc', 'Ly6CCD11cneg', 'MLy6Cneg']	-0.686717	0.131845
3	30	18	17	5	['PP67', 'PP81', 'PcPPI_PP81', 'PcPPI_Global', 'Non_HDL_chol_fasting', 'GOT', 'UIBC', 'PQ', 'ST', 'Resp_Rate_Echo', 'LVIDd', 'LVPWs', 'Fract_shortening', 'LV_mass_cor', 'CO', 'body_weight_patho', 'liver_weight_fresh', 'WBC', 'Avg_heat_prod', 'Min_heat_prod', 'Food_intake_1', 'Indir_calor_fine_mov', 'Indir_Calor_total_dist', 'B_Ly6C', 'G', 'Ly6CmedCD11c', 'NK_CD11b', 'NK_CD11c', 'PcDisCenTot', 'sp…	0.726308	5.52741e-06
4	49	26	26	8	['PP69', 'PcPPI_PP69', 'TG_fasting', 'HDL_fasting', 'Glycerol_fasting', 'K', 'Ca', 'TP', 'Urea', 'Trig', 'GPT', 'LDH', 'Albumin', 'alpha_Amylase_CNPG3', 'HRV', 'CV', 'RR', 'PR', 'Heart_rate_Echo', 'IVSd', 'IVSs', 'LVIDs', 'strokevolume', 'Rod_mean', 'Spleen_weight', 'HGB', 'MCV', 'eu_2nd_response_time', 'Delta_RER', 'IgE', 'B1', 'B2', 'Ly6ChiCD11cneg', 'Ly6CmedCD11cneg', 'Ly6CnegCD11c', 'Ly6CnegC…	0.452729	0.00108981
5	21	14	12	5	['ST110', 'PP73', 'PcPPI_PP73', 'Total_chol_fasting', 'Phos', 'Fructosamine', 'HR', 'QT', 'QTc_dispersion', 'heart_weight', 'MCH', 'MPV', 'PDW', 'Avg_RER', 'Max_RER', 'Min_RER', 'B_CD11b', 'Ly6CCD11c', 'Ly6ChiCD11c', 'NK', 'T']	0.42958	0.0519575
6	14	10	5	2	['Chol', 'Gluc', 'QT_dispersion', 'X2paws_mean', 'tibia_length', 'RDW', 'Max_VO2', 'Max_heat_prod', 'Drink_1', 'Indir_Calor_total_rear', 'NbRear05', 'rethi_avg_ri_le', 'Lean_mass_NMR', 'T_Ar']	0.765985	0.00140156
7	2	2	1	0	['X4paws_mean', 'eu_loco_activity']	1	1

### Sheet: distance15
cluster	phenotype_count	sign_age_effect_count	sign_diet_effect_count	sign_dietXage_count	phenotype	corr_cohen.d_genotype_inOld_vs_cohen.d_genotype_inYoung_r	corr_cohen.d_genotype_inOld_vs_cohen.d_genotype_inYoung_p
0	5	5	1	3	['mean_lens_dens_avg_ri_le', 'Body_mass_NMR', 'Fat_mass_NMR', 'M_Ar', 'MMI_polar']	0.821035	0.0884038
1	21	15	9	3	['PcPPI_PP67', 'Glucose_fasting', 'NEFA_fasting', 'bw_loss_fasting_g', 'Lactat_AU400', 'Fe', 'QRS', 'LVPWD', 'EJ_fraction', 'RBC', 'PLT', 'HCT', 'MCHC', 'PLCR', 'PCT', 'eu_1st_response_time', 'Avg_VO2', 'Min_VO2', 'MLy6C', 'NKT', 'Glucose_conc_0']	0.664081	0.00102728
2	73	49	35	14	['ST110', 'PP67', 'PP73', 'PP81', 'PcPPI_PP73', 'PcPPI_PP81', 'PcPPI_Global', 'Total_chol_fasting', 'Non_HDL_chol_fasting', 'Na', 'Cl', 'Phos', 'Chol', 'GOT', 'AP', 'Gluc', 'UIBC', 'Fructosamine', 'HR', 'PQ', 'QT', 'ST', 'QTc', 'QT_dispersion', 'QTc_dispersion', 'Resp_Rate_Echo', 'LVIDd', 'LVPWs', 'Fract_shortening', 'LV_mass_cor', 'CO', 'X2paws_mean', 'X4paws_mean', 'body_weight_patho', 'heart_w…	0.582648	6.37437e-08
3	49	26	26	8	['PP69', 'PcPPI_PP69', 'TG_fasting', 'HDL_fasting', 'Glycerol_fasting', 'K', 'Ca', 'TP', 'Urea', 'Trig', 'GPT', 'LDH', 'Albumin', 'alpha_Amylase_CNPG3', 'HRV', 'CV', 'RR', 'PR', 'Heart_rate_Echo', 'IVSd', 'IVSs', 'LVIDs', 'strokevolume', 'Rod_mean', 'Spleen_weight', 'HGB', 'MCV', 'eu_2nd_response_time', 'Delta_RER', 'IgE', 'B1', 'B2', 'Ly6ChiCD11cneg', 'Ly6CmedCD11cneg', 'Ly6CnegCD11c', 'Ly6CnegC…	0.452729	0.00108981

### Sheet: distance20
cluster	phenotype_count	sign_age_effect_count	sign_diet_effect_count	sign_dietXage_count	phenotype	corr_cohen.d_genotype_inOld_vs_cohen.d_genotype_inYoung_r	corr_cohen.d_genotype_inOld_vs_cohen.d_genotype_inYoung_p
0	99	69	45	20	['ST110', 'PP67', 'PP73', 'PP81', 'PcPPI_PP67', 'PcPPI_PP73', 'PcPPI_PP81', 'PcPPI_Global', 'Total_chol_fasting', 'Glucose_fasting', 'NEFA_fasting', 'Non_HDL_chol_fasting', 'bw_loss_fasting_g', 'Na', 'Cl', 'Phos', 'Chol', 'GOT', 'AP', 'Gluc', 'Lactat_AU400', 'Fe', 'UIBC', 'Fructosamine', 'HR', 'PQ', 'QRS', 'QT', 'ST', 'QTc', 'QT_dispersion', 'QTc_dispersion', 'Resp_Rate_Echo', 'LVIDd', 'LVPWD', '…	0.553662	2.7813e-09
1	49	26	26	8	['PP69', 'PcPPI_PP69', 'TG_fasting', 'HDL_fasting', 'Glycerol_fasting', 'K', 'Ca', 'TP', 'Urea', 'Trig', 'GPT', 'LDH', 'Albumin', 'alpha_Amylase_CNPG3', 'HRV', 'CV', 'RR', 'PR', 'Heart_rate_Echo', 'IVSd', 'IVSs', 'LVIDs', 'strokevolume', 'Rod_mean', 'Spleen_weight', 'HGB', 'MCV', 'eu_2nd_response_time', 'Delta_RER', 'IgE', 'B1', 'B2', 'Ly6ChiCD11cneg', 'Ly6CmedCD11cneg', 'Ly6CnegCD11c', 'Ly6CnegC…	0.452729	0.00108981
