## Supplementary Data 12 for "Deep Phenotyping and Lifetime Trajectories Reveal Limited Effects of Longevity Regulators on the Aging Process in C57BL/6J Mice"

### Sheet: Column_labels and notes
# Different minimal inter-cluster distances (1, 5, 10, 15, 20) were used for the definition of clusters
# Visually, this corresponds to cutting the dendrogram in Extended Data Figure 12 orthogonally at different points of the y-axis (which shows distance)
Column label	Description
cluster	Cluster ID
phenotype_count	Number of phenotypes in cluster
sign_age_effect_count	Number of phenotypes with significant age effect in cluster
sign_geno_effect_count	Number of phenotypes with significant diet effect in cluster
sign_genoXage_count	Number of phenotypes with significant diet x age interaction in cluster
phenotype	Phenotypes in cluster
corr_cohen.d_genotype_inOld_vs_cohen.d_genotype_inYoung_r	Linear regression of Cohen's d effect sizes of diet in old mice vs. Cohen's d effect sizes of diet in young mice, p-values (analyses based on phenotypes in cluster)
corr_cohen.d_genotype_inOld_vs_cohen.d_genotype_inYoung_p	Linear regression of Cohen's d effect sizes of diet in old mice vs. Cohen's d effect sizes of diet in young mice, R (analyses based on phenotypes in cluster)
